# Perturbation of the replication stress-ATR axis accelerates human erythroid differentiation but blocks terminal maturation

**DOI:** 10.64898/2026.10.07.754672

**Authors:** Juan Jauregui-Lozano, Amandine Kremer, Karin D. Prummel, Judith B. Zaugg

**Affiliations:** Department of Biomedicine, University of Basel, Basel, Switzerland; Molecular Systems Biology Unit, European Molecular Biology Laboratory, Heidelberg, Germany

**Author notes:** Corresponding authors (J.J-L); (J.B.Z).

## Abstract

Replication stress (RS) can act as an input to differentiation: in erythroid and myeloid cells it is sufficient to accelerate commitment. Yet genotoxic chemotherapy, which imposes replication stress on the bone marrow can cause anemia; a frequent dose-limiting toxicity whose deficit of mature red cells is often attributed to progenitor depletion rather than to any effect on differentiation itself. Here, we ask how RS-induced accelerated commitment gives rise to impaired red cell output, using *in vitro* erythroid differentiation of cord-blood CD34+ progenitors perturbed with clinically relevant chemotherapy agents. We find that treated erythroblasts differentiate faster than controls but fail to mature, measured by lack of enucleated cells. Inhibition of ATR, but not ATM or DNA-PK, reproduces this phenotype. Mechanistically, single-cell profiling of drug-treated cells shows convergence on a transcriptional program, marked by loss of MYB and MYC activity. Treated cultures also accumulate aberrant late erythroblasts depleted for globin and heme programs and enriched for p53 and proteotoxic stress signatures. Together, these results propose that defective maturation is an alternative mechanism for chemotherapy-induced anemia, in addition to depletion of progenitors.
