## Supplemental Table 1 for "Perturbation of the replication stress-ATR axis accelerates human erythroid differentiation but blocks terminal maturation"

### Sheet: SuppTable1.Antibodies
Supplementary table 1. Antibodies used for flow cytometry
Antibody/Dye	Color	Company	Catalog #	Concentration	Concentration
				CD34+ cells	K562
CD34	PE-Vio770	Miltenyi	130-113-180	1 in 300
CD45	BV711	Biolegend	304049	1 in 300
CD38	AF700	Biolegend	303523	1 in 100
CD36	PerCP-Vio700	Miltenyi	130-110-881	1 in 4000
CD71 (TFRC)	FITC	ThermoFisher	11-0719-42	1 in 2000	1 in 100
CD105 (ENG)	VioBright R720	Miltenyi	130-128-381	1 in 400
CD235a (GYPA)	PE	ThermoFisher	12-9987-82	1 in 4000	1 in 400
CD233 (SLC4A1)	APC	IBGRL	BRIC 6 #9439	1 in 100
CD49d (ITGA4)	VioBlue	Miltenyi	130-122-969	1 in 400
Hoechst 33742	Hoechst 33742	ThermoFisher	R37165	1 drop in 2 mL FCS
eBioscience™ Fixable Viability Dye eFluor™ 780		ThermoFisher	65-0865-14	1 in 1000
Zombie Aqua™ Fixable Viability Kit		Biolegend	423101	1 in 1000
Zombie Green™ Fixable Viability Kit		Biolegend	423111	1 in 1000
